# Bulk RNA sequencing deconvolution of pancreatic ductal adenocarcinoma identifies cancer-associated fibroblast subsets associated with survival and tumor microenvironment composition

**DOI:** 10.64898/2026.04.03.716260

**Authors:** Nicole Dam, Mischa F.B. Steketee, Gaby Strijk, Willem de Koning, Lukas J.A.C. Hawinkels, Vera Kemp, Casper H.J. van Eijck, Yongsoo Kim, Casper W.F. van Eijck, Bram W. van Os

**Affiliations:** Department of Cell and Chemical Biology, Leiden University Medical Centre, Leiden, The Netherlands; Department of Gastroenterology-Hepatology, Leiden University Medical Centre, Leiden, The Netherlands; Department of Pathology, Cancer Center Amsterdam, Amsterdam UMC, location VUmc, Amsterdam, The Netherlands; Department of Surgery, Erasmus MC Cancer Institute, University Medical Centre Rotterdam, Rotterdam, The Netherlands; Department of Pulmonary Medicine, Division of Solid Tumor Immunology Research Rotterdam (STIRR), Erasmus MC Cancer Institute, University Medical Centre Rotterdam, Rotterdam, The Netherlands; Department of Pathology and Clinical Bioinformatics, Erasmus MC Cancer Institute, University Medical Centre Rotterdam, Rotterdam, The Netherlands

## Abstract

Pancreatic ductal adenocarcinoma (PDAC) is a highly lethal cancer characterized by a high abundance of cancer-associated fibroblasts (CAFs), which influence therapy response, tumor biology and tumor aggressiveness. CAFs are a heterogeneous cell type and previous single-cell RNA sequencing (scRNAseq) of PDAC tumors identified three main CAF subtypes: myofibroblastic, inflammatory and antigen-presenting CAFs (myCAF, iCAF, apCAF, respectively). However, scRNAseq on large patient cohorts is often not feasible due to costs and technical constraints. Therefore, bulk RNAseq deconvolution can be used to identify cell types within the heterogeneous tumor microenvironment. Here, Statescope deconvolution was used to identify different cell types of the tumor microenvironment within an early onset PDAC cohort, comprising 74 patients aged under 60. Three CAF populations were identified (iCAFs, myCAFs and desmoplastic CAFs), and their correlations with tumor microenvironment components, mutational signatures and survival were examined. iCAFs were associated with classical-like tumor cells, whereas myCAFs and desmoplastic CAFs correlated with basal-like tumor cells. Desmoplastic CAFs are associated with inflammatory granulocytes/neutrophils, while negatively associating with monocyte-derived macrophages and immature/transitional B cells. No associations were observed between mutational signatures and the abundance of CAF and epithelial tumor subtypes. Interestingly, a high abundance of CAFs, and specifically increased iCAF abundance, was associated with improved survival. This iCAF-mediated survival effect was predominantly apparent in female patients. All in all, deconvolution of bulk RNA sequencing data, followed by its integration with clinical and biological parameters, reveals the heterogeneity and prognostic implications of CAF subpopulations in the tumor microenvironment of early onset PDAC patients.
