## Supplementary table 1 for "Bulk RNA sequencing deconvolution of pancreatic ductal adenocarcinoma identifies cancer-associated fibroblast subsets associated with survival and tumor microenvironment composition"

### Sheet: TotalDataFramePercentageSubsets
	SampleName	B_Plasma_0	B_Plasma_1	B_Plasma_2	CAFs_0	CAFs_1	CAFs_2	T_NK	Epithelial	Endothelial	Myeloid	B_Plasma	CAFs	Mast	Endothelial_0	Endothelial_1	Epithelial_0	Epithelial_1	Epithelial_2	Epithelial_3	Epithelial_4	Epithelial_5	Epithelial_6	Mast_0	Mast_1	Mast_2	Mast_3	Mast_4	Mast_5	Myeloid_0	Myeloid_1	Myeloid_2	T_NK_0	T_NK_1	T_NK_2	T_NK_3	T_NK_4	T_NK_5	T_NK_6	T_NK_7	T_NK_8
1	PAT01	0.000616119	3.10531e-18	0.0196416	0.0442732	1.00662e-08	0.085217	0.00109749	0.796985	0.0278315	0.0228347	0.0202578	0.12949	0.00150377	0.0124941	0.0153373	0.188424	0.0898245	1.27838e-10	0.179386	0.189945	0.154946	0.197475	4.28959e-05	0.000131205	1.43351e-05	2.47497e-14	0.00131533	1.94678e-10	5.03504e-39	0.0228347	1.22465e-10	0.000162869	6.88504e-08	0.000125498	0.000264246	3.69188e-05	0.000288829	0.000100147	0.000113592	5.31801e-06
2	PAT02	0.00773852	0.0171317	6.41108e-08	0.0258255	0.0430073	0.0497181	0.00119636	0.803705	0.0207406	0.0292659	0.0248703	0.118551	0.00167069	0.0207406	1.67904e-37	0.147847	0.000308553	0.0637441	0.394631	0.264435	0.12243	0.00660531	0.000108365	2.5861e-14	0.000187362	0.000970955	0.00010567	0.000298333	0.0143498	4.46649e-14	0.0149161	0.000333011	4.15572e-05	5.90635e-05	0.000198911	0.000168373	6.28633e-05	0.000100274	0.000232171	1.39532e-07
3	PAT03	6.72086e-13	0.0147392	6.08913e-13	0.01566	0.0206228	0.0317781	0.00107961	0.870094	0.0267053	0.0178499	0.0147392	0.0680608	0.0014707	0.014022	0.0126833	0.245119	0.0564795	0.0478372	0.0540618	0.416573	0.17993	1.08144e-09	0.000224709	9.27882e-05	2.7134e-05	0.000707181	3.69816e-14	0.000418892	0.00362992	7.71271e-10	0.01422	0.000209757	1.89624e-05	4.9198e-05	0.000188659	7.99266e-05	0.000162559	0.000176873	0.000193148	5.30264e-07
4	PAT04	0.00121285	0.00704989	0.00551143	0.0364648	2.90963e-19	0.0310197	0.000954699	0.885154	0.0148504	0.0164812	0.0137742	0.0674845	0.00130116	7.30961e-12	0.0148504	0.12927	0.101872	0.00199463	0.0127731	0.244658	0.212976	0.296455	0.000109526	3.84807e-05	3.10235e-07	3.25582e-07	8.89829e-05	0.00106353	0.000101206	0.000990838	0.0153892	9.85676e-05	3.54868e-05	5.24648e-06	0.000338511	4.66503e-06	0.00010327	6.6627e-05	0.000173402	0.000128923
5	PAT05	2.06945e-98	0.0163381	0.00380532	0.00870325	8.63583e-08	0.120228	0.00103914	0.802584	0.0212528	0.0246367	0.0201434	0.128931	0.00141261	1.28482e-28	0.0212528	0.293949	0.153744	1.11211e-16	0.086464	0.230005	9.25264e-05	0.235746	1.0493e-05	0.000115491	2.86536e-17	0.000355799	0.00046158	0.000469242	1.46516e-70	0.00761915	0.0170176	0.000212425	6.08071e-10	1.7444e-05	0.000384529	0.000179586	6.06517e-05	4.34957e-05	0.000117611	2.33932e-05
6	PAT06	3.39021e-37	0.00182981	0.0198468	1.82239e-12	0.0438402	0.0757859	0.00115622	0.806991	0.023881	0.0250413	0.0216766	0.119626	0.00162768	4.5999e-55	0.023881	0.456865	0.0890959	0.0284738	0.0362853	0.133009	0.111064	0.145207	0.000418134	4.76572e-05	1.00718e-06	0.000220766	0.000903968	3.61442e-05	7.28481e-27	0.0153174	0.00972391	0.000198925	2.34308e-05	2.08352e-05	0.000148244	1.60928e-05	0.000372877	7.46201e-05	0.00029412	7.07844e-06
7	PAT07	0.0209265	0.0434192	3.05167e-59	0.174267	4.36382e-53	0.00204568	0.00145059	0.663953	0.0388298	0.0530141	0.0643456	0.176312	0.00209432	3.13725e-30	0.0388298	0.00160535	0.377361	1.39321e-07	0.00604636	0.206055	0.198306	0.210626	0.00117668	0.000236806	8.81324e-05	0.000168819	0.000423889	4.50938e-12	9.57701e-87	9.57706e-10	0.0530141	6.57009e-05	2.77641e-05	8.87729e-05	0.000102316	3.85518e-12	0.000359853	0.000149272	0.000558397	9.85138e-05
8	PAT08	0.0720889	2.75823e-19	1.19758e-35	2.09076e-15	0.141992	0.0345472	0.00136586	0.642436	0.0467265	0.0589352	0.0720889	0.176539	0.00190848	0.0467265	2.32206e-12	0.0801474	0.393237	0.0979591	0.0633742	0.247551	0.000213567	0.117517	1.77262e-07	8.43158e-15	0.000385804	0.000840285	0.000642099	4.01103e-05	0.0230336	0.0359003	1.36646e-06	0.000276135	4.61852e-05	0.000119744	0.000189715	9.2926e-05	0.000269733	1.90889e-05	0.000352336	1.77436e-10
9	PAT09	0.00851896	1.91945e-09	0.0394066	3.31046e-23	0.108507	0.0366368	0.00121597	0.711898	0.0321254	0.0600065	0.0479256	0.145144	0.00168433	0.0321254	2.957e-110	0.244119	0.243687	0.137993	0.137202	0.0835177	0.00340284	0.150078	0.000238711	6.47616e-06	6.75613e-05	7.51727e-05	0.000787487	0.000508923	4.53108e-20	0.0600065	9.66346e-18	0.000143979	1.89905e-05	9.49531e-09	0.00019221	2.61856e-05	0.000293055	4.20054e-05	0.000308545	0.000190994
10	PAT10	0.0452865	0.0188792	2.41528e-53	0.0076564	0.158015	1.95178e-34	0.00128955	0.6413	0.0414459	0.0842757	0.0641657	0.165671	0.00185222	0.0414459	7.13735e-56	0.200542	0.406122	0.182565	1.27754e-08	0.0758084	0.134914	4.85871e-05	0.000615006	0.000120342	1.35123e-07	0.000561426	0.000302004	0.000253311	0.0388398	1.41327e-29	0.0454359	0.000172082	1.43521e-05	8.673e-09	0.000157864	0.000224758	0.000126477	1.31577e-05	0.000564894	1.59594e-05
11	PAT11	9.73521e-26	0.00439676	0.00947682	0.0310824	0.0225804	4.61509e-33	0.00100751	0.900617	0.0141632	0.0153171	0.0138736	0.0536628	0.00135863	1.14199e-06	0.0141621	0.026054	0.416464	0.000110923	0.0864581	0.329835	0.0737824	0.0672959	6.45584e-13	3.32802e-15	0.00014584	8.45987e-05	0.00077538	0.000352815	8.60822e-31	0.0130721	0.002245	0.000179159	2.08961e-05	9.07996e-05	0.000345184	2.32079e-05	0.000184634	5.68045e-05	0.000106527	2.94878e-07
12	PAT12	0.0309888	0.0291713	0.0115944	0.0523291	0.0609364	0.0164384	0.00140746	0.638358	0.0695915	0.0871593	0.0717545	0.129704	0.00202579	0.0448915	0.0247	0.0221961	0.0890018	0.142485	0.000341754	0.249543	0.290923	0.20551	0.00026904	7.50725e-05	0.000814162	0.000307278	2.33499e-05	0.00053689	0.0640153	4.24397e-05	0.0231016	6.00185e-08	4.36487e-05	0.00043182	5.79899e-05	0.000169101	7.67451e-06	0.000121636	0.000406608	0.000168925
13	PAT13	0.00528153	0.00976917	0.0086506	0.0398669	0.0437113	0.00163265	0.00126884	0.835287	0.0232104	0.0295341	0.0237013	0.0852108	0.00178794	0.0168777	0.0063327	1.29428e-06	0.0984694	0.210675	0.0993146	0.192992	0.122906	0.275641	0.00049164	6.36467e-08	0.000463914	7.35836e-05	0.000204408	0.000554329	0.0135367	0.000208001	0.0157895	4.25852e-05	2.19434e-05	5.8761e-05	0.000123465	0.00013844	2.37812e-05	2.71275e-05	0.000436894	0.000395846
14	PAT14	0.021401	0.0436852	3.43354e-13	0.0501995	0.0783889	0.0907873	0.00129289	0.581465	0.0544328	0.0765306	0.0650862	0.219376	0.00181641	0.0304295	0.0240033	0.154896	1.99236e-05	0.096351	0.0463109	0.000545896	0.511553	0.190324	1.8276e-05	7.88745e-10	2.0787e-05	0.000540749	0.000233477	0.00100312	0.0303474	1.91551e-08	0.0461832	1.04959e-05	2.85955e-05	6.65677e-05	5.90949e-05	0.000300245	9.76546e-05	0.000367954	0.000220038	0.000142242
15	PAT15	0.00480796	0.0116787	0.00738713	0.0469453	0.0221208	0.0316121	0.00122407	0.820373	0.0254662	0.0266623	0.0238738	0.100678	0.00172236	0.0143427	0.0111235	0.0239431	0.0652018	0.0406	0.171022	0.152375	0.400642	0.146217	1.89113e-10	0.000423742	0.000284793	2.51062e-05	0.000208547	0.000780174	0.00521926	0.00819889	0.0132441	8.83259e-05	4.34414e-05	9.76488e-05	4.88849e-05	3.56199e-06	0.000163541	0.000439301	2.59217e-11	0.000339366
16	PAT16	0.0328366	6.69711e-12	0.0231376	0.094769	1.32388e-12	0.117572	0.00134055	0.62882	0.0478006	0.051833	0.0559742	0.212341	0.0018907	0.0260778	0.0217228	0.077727	0.1649	0.0165053	5.81038e-06	0.00235149	0.413652	0.324859	2.20885e-14	2.06448e-11	0.000802536	0.000140962	0.000947189	1.46091e-08	0.0241105	0.0277225	3.39907e-25	0.000470183	2.27016e-05	0.000273232	2.13253e-07	1.60527e-06	0.000341094	2.38591e-07	0.000206487	2.48006e-05
17	PAT17	0.0566504	0.00256843	0.00661367	0.0345588	0.0614459	0.041483	0.00126926	0.687161	0.0445892	0.0618495	0.0658324	0.137488	0.00181065	0.0332521	0.0113371	0.214853	2.49117e-08	0.388717	0.0232705	0.249599	0.112172	0.0113878	0.000148675	2.04341e-16	0.000281949	0.000704661	0.00041013	0.00026523	0.0389302	0.0229193	4.47095e-12	0.000430186	6.03252e-06	3.7478e-06	0.000158566	2.54086e-05	5.89929e-05	5.32026e-05	0.000342407	0.000190719
18	PAT18	3.54835e-13	0.00515029	0.0167266	0.00114984	0.0123854	0.114538	0.00116093	0.804133	0.0217464	0.021395	0.0218769	0.128073	0.00161484	5.75836e-79	0.0217464	8.64361e-05	0.27165	0.000456863	0.263278	0.0696059	0.317445	0.0774773	3.31751e-05	0.000127217	6.5689e-06	6.3701e-05	0.00121159	0.000172584	1.58046e-11	0.0134609	0.00793417	9.94811e-05	1.82503e-05	5.92783e-05	0.000122363	0.000277111	0.000318917	6.66128e-05	5.11414e-11	0.000198917
19	PAT19	0.0119044	0.0142295	0.0159714	0.0434157	0.0361048	6.62063e-06	0.00131837	0.783836	0.0580215	0.0333848	0.0421054	0.0795271	0.00180698	0.037262	0.0207595	0.0528713	0.119557	0.0979862	0.093259	0.404632	0.0946894	0.137005	2.21237e-12	0.000378611	0.000523292	0.000101732	0.000602612	0.000200738	0.015375	0.0145605	0.00344925	0.000136039	1.65769e-05	0.000431534	0.000184499	5.58059e-05	0.00030125	0.000122482	7.54538e-10	7.01816e-05
20	PAT20	0.0045757	0.00397277	0.0121942	0.000112878	0.0747834	0.0142967	0.00112402	0.848976	0.0177662	0.0206771	0.0207426	0.089193	0.00152145	0.0177662	1.54686e-47	0.0525134	0.215	0.21807	3.13104e-06	0.0744839	0.090858	0.349071	0.000203755	0.000123967	0.000216997	3.03499e-08	0.000813963	0.00016274	0.00292591	0.0176509	0.00010028	0.000161095	1.78449e-05	6.99167e-05	0.000186692	5.95543e-05	0.000257512	5.13067e-08	8.65435e-05	0.000284813
21	PAT21	6.9401e-25	0.00463647	0.00969366	0.00170203	5.88159e-08	0.0817716	0.00101892	0.870889	0.0134426	0.0154419	0.0143301	0.0834737	0.00140335	3.06021e-74	0.0134426	0.228517	0.121865	2.98609e-09	0.0203207	0.154131	0.13194	0.343227	0.0004878	6.82449e-05	2.64175e-15	0.000279011	0.000552316	1.59747e-05	2.84464e-25	0.00838229	0.00705966	7.63974e-05	8.81581e-06	7.62271e-05	0.000286895	9.57317e-05	0.000282407	2.54071e-05	0.000113803	5.32365e-05
22	PAT22	0.0123961	0.0191327	0.0267254	0.0175294	0.0979716	2.19906e-07	0.00125784	0.730418	0.0422381	0.0505605	0.0582541	0.115501	0.00176957	0.0422381	3.92544e-30	0.222346	0.131641	0.205105	0.106787	0.0928553	0.123072	0.118194	0.00019197	0.000118407	0.000133721	0.000192175	0.000832539	0.000300759	0.00884038	0.0222897	0.0194305	0.000159687	6.13447e-05	5.8138e-05	0.000153481	5.63501e-05	0.000415201	6.16662e-05	1.62102e-10	0.000291975
23	PAT23	1.67333e-40	0.0511932	0.0252844	0.114933	0.0403191	2.36673e-16	0.00132607	0.657976	0.0464151	0.060504	0.0764776	0.155253	0.00204856	0.0464151	1.05258e-25	0.174269	0.142502	0.0797879	0.000891664	0.0871289	0.352969	0.162451	0.000395747	0.000621595	4.00296e-08	0.000413038	0.000602236	1.59001e-05	9.87822e-20	0.0281736	0.0323304	3.20155e-08	3.15996e-05	4.62589e-05	0.000126364	0.000361901	0.000340813	0.000157263	0.000112658	0.000149176
24	PAT24	3.50692e-21	0.0119887	0.00300641	0.0171998	7.72778e-14	0.0643555	0.00109102	0.867058	0.0156425	0.0181772	0.0149951	0.0815553	0.00148048	1.51906e-16	0.0156425	0.112158	0.159044	4.27603e-09	0.082949	0.0932375	0.00298304	0.549629	8.46393e-05	0.000176973	7.75382e-09	7.20752e-12	0.000157692	0.00106117	7.9177e-15	1.06428e-06	0.0181761	3.74494e-09	1.15051e-05	4.78295e-05	0.000285165	8.84669e-05	0.00013457	0.000140761	0.000306456	7.62633e-05
25	PAT25	3.94999e-28	0.0098347	0.00373738	2.92156e-06	0.0187559	0.062166	0.000877055	0.86936	0.0178625	0.0162304	0.0135721	0.0809248	0.00117352	7.45945e-18	0.0178625	0.155549	0.228036	0.0514555	0.408294	0.0308632	0.125801	3.71114e-07	1.67833e-05	0.000223649	4.61465e-13	0.000216968	0.000284863	0.000431253	2.80905e-24	0.00176936	0.014461	6.48922e-05	1.10631e-05	4.59316e-06	0.000340291	0.000199761	6.99078e-05	6.17981e-05	7.89726e-06	0.000116851
26	PAT26	0.0329784	0.031432	0.0378012	0.034954	0.0673344	0.0499394	0.0014155	0.629695	0.0544255	0.0580418	0.102212	0.152228	0.00198277	0.0394301	0.0149955	0.000840751	0.146891	0.251123	0.10718	0.146064	0.306516	0.0413851	0.000218954	7.93308e-08	0.000665025	0.000351334	0.000548751	0.000198631	0.0187334	0.0256398	0.0136685	0.000367005	5.56748e-05	0.000227587	5.0487e-07	0.00012474	0.000142066	9.1672e-05	8.21167e-06	0.000398043
27	PAT27	0.0215487	8.27646e-13	0.0319131	0.0334505	0.0802815	0.0756478	0.00129556	0.673186	0.0322839	0.0485596	0.0534618	0.18938	0.001833	0.0322839	8.19236e-86	0.286279	0.112033	0.191104	0.141265	0.0699902	0.199299	2.96345e-05	0.00016156	0.000124654	0.000159219	0.000272918	0.000956721	0.000157931	0.00528007	0.0432795	1.3367e-11	0.000365098	3.16012e-05	2.43744e-10	7.36375e-05	0.000108875	0.000318017	0.000109563	5.17425e-05	0.000237029
28	PAT28	0.0112951	1.41813e-09	0.031227	0.00563284	0.104249	4.75028e-12	0.00126751	0.738052	0.058192	0.0483338	0.0425221	0.109882	0.00174993	0.039966	0.018226	0.175151	0.238226	0.116368	0.0342082	0.308243	0.127427	0.000376519	1.62718e-05	0.000359598	0.000128081	0.000127792	0.00100728	0.000110901	0.007078	0.0408383	0.000417478	0.00029039	2.63766e-05	0.000108471	0.000126912	8.62489e-06	0.000494052	0.000191633	2.10158e-05	3.33674e-08
29	PAT29	0.0153248	0.0221563	0.0281072	0.0411085	0.0756432	0.0717178	0.00142862	0.63964	0.041227	0.0615925	0.0655883	0.18847	0.00205447	0.041227	5.73033e-36	0.108542	0.0388135	0.239375	0.0868898	0.0508503	0.195244	0.280285	0.000238797	0.000189898	0.000215719	0.000207745	0.000706463	0.000495852	0.0127879	0.0257416	0.023063	8.13318e-08	2.22399e-05	7.2492e-05	5.74908e-05	0.00019671	0.000185359	7.94586e-05	0.000224874	0.000589919
30	PAT30	1.32554e-20	0.0173117	0.00692637	0.0459175	2.07187e-16	0.068096	0.00112955	0.805388	0.0262105	0.0274407	0.0242381	0.114014	0.00158015	4.68893e-14	0.0262105	0.24235	0.149259	0.0572374	0.011627	0.432171	6.52095e-05	0.107291	0.000252878	0.00017717	1.22141e-11	0.000208208	0.000421729	0.000520162	2.17046e-18	0.00902974	0.018411	1.26376e-09	5.20333e-05	8.10741e-05	0.000208723	0.000286776	0.000277941	0.000180711	1.00824e-06	4.12861e-05
31	PAT31	0.00510431	0.0089907	0.0125556	0.0124594	0.0881813	3.32159e-05	0.00122776	0.815341	0.0267562	0.0276176	0.0266506	0.100674	0.00173305	0.0267562	1.83045e-34	0.135833	0.12125	0.315667	0.0604854	0.013078	0.104217	0.249471	2.96865e-05	0.000135278	0.000203329	1.10357e-05	0.000887158	0.000466563	0.00460706	0.0125577	0.0104528	8.36049e-05	3.78239e-05	3.16749e-05	0.000146194	0.000209834	0.000215294	1.51637e-05	2.20164e-11	0.000488171
32	PAT32	1.43441e-23	0.00608951	0.0190941	0.079884	6.28622e-46	0.0399616	0.00117787	0.798906	0.0244033	0.0288321	0.0251836	0.119846	0.00165151	2.34688e-41	0.0244033	0.171911	0.289153	9.4139e-08	0.0906038	0.17541	0.272772	0.000151132	3.70352e-05	0.000178285	2.22944e-06	0.000273853	0.000877031	0.000283071	1.14854e-18	0.0155768	0.0132553	3.0878e-05	7.21525e-07	9.8576e-05	0.000168238	0.000154097	0.000416332	0.00016954	9.43175e-05	4.51681e-05
33	PAT33	0.0645729	0.0383731	2.82483e-11	0.0417087	0.066187	0.0600983	0.00144849	0.589812	0.0520399	0.0837297	0.102946	0.167994	0.00202952	0.0354955	0.0165444	0.122132	0.068692	0.192984	0.000235254	0.260513	0.333288	0.0221566	7.7696e-16	9.80064e-05	0.000433791	0.00107229	6.33924e-05	0.00036204	0.0715328	1.60183e-05	0.0121809	0.000392939	5.32428e-05	0.000164022	2.34013e-05	0.000287024	9.16198e-08	0.000214582	0.00010593	0.00020726
34	PAT34	0.0523379	2.65041e-10	0.0268194	0.0414012	0.0813186	0.0815322	0.00137244	0.612591	0.0446193	0.0560352	0.0791573	0.204252	0.00197238	0.0446193	8.33252e-36	0.180018	0.141051	0.205013	0.0930504	0.283523	0.0973366	8.11243e-06	0.000186546	0.000208775	0.000134318	0.000564116	0.000571074	0.000307552	0.0157944	0.0402406	1.84157e-07	0.00026885	1.6571e-05	6.23857e-05	6.45514e-05	0.000478328	0.000150681	8.00439e-06	0.000108823	0.000214246
35	PAT35	0.0429745	0.00554243	0.0228319	0.0377163	0.0817616	0.0716209	0.00136179	0.629458	0.0494124	0.0553789	0.0713488	0.191099	0.00194088	0.0360143	0.0133981	0.161098	0.120291	0.248175	0.092075	0.0787082	0.299654	5.10956e-08	0.000189825	0.000133421	0.00057399	0.000439815	0.000603833	1.53377e-13	0.0233334	0.0320452	2.34769e-07	0.000602953	4.11447e-05	9.02789e-05	2.05971e-05	0.000128248	0.000173558	7.0915e-05	5.96006e-05	0.000174499
36	PAT36	0.0215785	0.0139355	0.0184886	0.0419451	0.0652898	0.0540893	0.00134531	0.669861	0.0365005	0.0750295	0.0540025	0.161324	0.0019366	0.0365005	1.60482e-16	0.116328	0.106274	0.115417	0.10816	0.00609425	0.482928	0.0647989	0.000248144	6.08906e-10	0.00043576	0.000185591	0.000389124	0.000677979	0.063592	1.80617e-18	0.0114375	0.000208846	3.90834e-12	4.27691e-05	6.68283e-05	0.000117856	0.00019506	0.000225458	0.000213292	0.000275203
37	PAT37	3.71724e-11	0.0234147	0.00243695	0.0704661	7.09713e-25	0.0251192	0.00117147	0.826435	0.0213241	0.0280004	0.0258516	0.0955853	0.00163244	2.2759e-52	0.0213241	0.00170642	0.323893	0.000401987	0.130123	0.182564	0.16567	0.195641	2.9715e-05	0.0003238	6.96124e-22	0.000472897	0.000237082	0.000568949	3.91702e-19	0.00281712	0.0251833	2.90972e-05	1.32343e-05	3.40987e-05	0.000348289	0.000392523	3.61062e-06	8.17883e-05	0.000155364	0.000113469
38	PAT38	0.021351	1.22248e-27	3.9269e-29	0.0239745	0.0537152	3.13445e-09	0.00117685	0.846017	0.0234622	0.0287243	0.021351	0.0776898	0.00157852	0.0162309	0.00723127	0.195707	2.47852e-06	0.380859	0.150899	0.138543	0.0783048	0.0556849	1.78929e-05	7.96371e-06	8.38843e-05	0.000245487	0.00058695	0.000636346	0.0106043	2.56176e-08	0.01812	0.000244879	1.7307e-05	3.68702e-05	0.000151917	2.00875e-17	0.00016043	0.00016695	0.000249103	0.000149395
39	PAT39	0.0568434	5.192e-13	0.0244375	0.0365574	0.103558	8.98478e-07	0.00137519	0.671602	0.0452524	0.0584877	0.0812809	0.140116	0.00188603	0.0451343	0.000118115	0.131569	0.166641	0.163878	0.180617	0.0726454	0.284647	3.62898e-06	8.16512e-13	9.822e-05	0.000217496	0.000343196	0.001091	0.000136125	0.0247909	0.0336968	2.76249e-11	0.000596651	5.42504e-06	7.51189e-05	6.53369e-05	3.87488e-05	0.000266645	0.0002202	4.93608e-10	0.000107068
40	PAT40	0.00390486	3.9406e-15	0.0167924	0.021469	0.0390026	0.066307	0.00113113	0.809141	0.0195993	0.0210961	0.0206972	0.126779	0.00155653	1.21497e-65	0.0195993	0.436989	8.39615e-15	0.132688	0.00853161	0.146411	0.198377	0.0770035	5.22335e-05	8.21593e-05	0.000123299	0.000114676	0.00118415	1.1514e-08	1.18057e-11	0.0210961	5.242e-09	0.000415708	8.30077e-06	3.6657e-05	0.000156412	2.99202e-06	0.000357143	6.99739e-06	4.28343e-05	0.000104088
41	PAT41	1.54862e-23	0.00513109	0.00900892	0.00189081	0.0017923	0.0930853	0.00101409	0.856222	0.0146024	0.015874	0.01414	0.0967685	0.00137922	7.6791e-33	0.0146024	0.237233	0.104804	9.78292e-15	0.256918	0.117133	0.054288	0.229624	0.000112269	0.000177899	3.50684e-15	0.000321442	0.000447547	0.000320064	2.02419e-29	0.00677214	0.00910186	8.91663e-05	2.56211e-05	8.14169e-05	0.000255091	9.1464e-05	0.000216967	0.000117519	0.000136832	1.55e-08
42	PAT42	0.00391725	2.45431e-10	0.0339808	5.57272e-30	0.0700653	0.0740989	0.00127409	0.760421	0.0255135	0.0289266	0.0378981	0.144164	0.0018021	0.0255135	1.49038e-36	0.193258	0.287211	0.0472128	0.0802969	3.98844e-05	0.223251	0.16873	0.000239345	0.000177674	9.08921e-05	0.000214871	0.00107931	2.85996e-09	2.74353e-13	0.0226427	0.00628394	0.000188956	3.43246e-05	9.07802e-05	0.000148089	0.000144837	0.00052633	1.7617e-06	0.000106232	3.2775e-05
43	PAT43	3.01004e-27	0.0227393	0.00673073	8.31307e-22	0.0336679	0.112094	0.00134942	0.758421	0.0285713	0.0345313	0.02947	0.145762	0.00189563	2.5243e-40	0.0285713	0.150521	0.25242	0.000388389	0.140758	8.85118e-08	0.0814598	0.374453	0.000320501	2.0137e-09	1.92552e-22	0.000564655	0.0002232	0.000787268	6.08361e-21	0.00775074	0.0267806	1.18075e-06	1.94818e-05	7.77984e-05	9.95295e-05	0.000307118	0.000293721	0.000171457	0.00037913	9.05755e-10
44	PAT44	0.0115337	3.85521e-06	0.0386004	0.0158879	0.112231	1.59963e-17	0.00127699	0.726998	0.0423777	0.0492639	0.050138	0.128119	0.00182663	0.0423777	1.59926e-17	0.0981011	0.391522	0.122758	0.0104652	0.263804	0.0695225	0.0438268	0.000434274	1.04536e-06	0.000155334	0.000177792	0.00105287	5.31713e-06	0.00996494	0.0317759	0.00752312	0.000162864	6.55486e-06	4.23749e-05	0.000138209	2.73209e-05	0.000405366	2.62818e-05	0.000426629	4.13923e-05
45	PAT45	1.3681e-30	0.0113184	0.0100106	6.28383e-76	0.064683	0.0379535	0.00107889	0.826472	0.0224004	0.0246056	0.021329	0.102637	0.00147792	1.64739e-69	0.0224004	0.349505	0.236665	0.0137073	0.0539336	0.0398245	0.257519	0.0488456	0.000136059	9.09649e-05	6.5142e-17	0.000129841	0.000504656	0.000616401	9.39689e-17	0.010138	0.0144676	8.03176e-05	3.14658e-05	6.77436e-05	0.000298739	0.000251131	0.000235152	0.000113764	5.3894e-07	4.04252e-08
46	PAT46	3.19542e-16	0.00986571	0.013287	0.0151222	0.0799597	4.25307e-66	0.00120974	0.83026	0.0229053	0.0256862	0.0231527	0.0950819	0.0017038	1.75612e-56	0.0229053	0.315742	0.0995392	0.211961	3.56592e-05	0.238155	0.134466	0.000101128	0.000375677	8.7356e-06	6.29592e-05	0.000384974	0.000508066	0.000363388	2.23271e-10	0.0105138	0.0151724	9.97162e-05	4.70255e-06	6.24028e-06	6.40721e-05	0.000114547	0.000367463	0.000245862	0.000171917	0.000135219
47	PAT47	2.80163e-19	0.00327116	0.00972288	0.00013034	0.0319343	0.0494159	0.000925707	0.874353	0.0132485	0.0157367	0.012994	0.0814805	0.00126119	2.93344e-121	0.0132485	0.115028	0.164449	0.0749733	0.244141	1.14593e-11	0.19072	0.210689	9.60991e-05	4.00519e-05	7.16907e-07	6.30571e-05	0.000431181	0.000630083	1.48902e-19	0.00492532	0.0108114	7.16693e-06	2.17279e-05	3.07592e-06	0.000359281	7.20255e-05	0.000180892	5.17069e-05	4.57959e-05	0.000184035
48	PAT48	2.80259e-20	0.00308819	0.017908	1.12073e-102	0.106987	2.35307e-32	0.00117082	0.824438	0.0222519	0.0225205	0.0209962	0.106987	0.00163509	1.44869e-69	0.0222519	0.0975618	0.288357	6.7698e-07	0.135464	0.11988	0.356704	0.00203221	7.84147e-05	0.000301342	8.86611e-05	1.63e-16	0.000853096	0.000313573	3.08158e-08	0.0149373	0.00758316	0.000163659	2.86675e-05	8.13504e-05	0.000202723	1.73496e-07	0.000401948	0.000178872	1.04183e-09	0.000113431
49	PAT49	1.30826e-55	0.0665544	5.93134e-11	0.0213939	0.0234565	0.238566	0.00134011	0.492086	0.0710741	0.0835953	0.0665544	0.283416	0.0019338	2.01929e-11	0.0710741	0.341587	0.0952939	0.00161762	0.129078	7.75759e-05	0.264298	0.168048	0.000159474	0.000114435	1.84521e-16	0.000334681	0.000505428	0.000819786	6.07984e-34	0.0192057	0.0643896	6.65875e-08	1.38445e-05	4.3375e-05	0.000149417	0.000423829	0.000242778	0.000310446	0.000150127	6.22547e-06
50	PAT50	0.00303909	0.00564151	0.0129268	0.000111626	0.0712465	7.70186e-15	0.00111111	0.862543	0.0218737	0.019991	0.0216074	0.0713581	0.00151611	0.0218737	4.93776e-79	0.0854956	0.304252	0.254671	0.0962157	0.000103731	0.0757598	0.183503	0.000151419	0.000145232	9.90729e-05	0.00010531	0.0007859	0.00022918	0.00208315	0.0119029	0.00600498	7.93847e-05	3.71168e-05	4.547e-05	0.000182947	0.000107799	0.000398715	6.94134e-06	1.08052e-07	0.00025263
51	PAT51	0.0022746	2.13391e-14	0.022589	0.0225732	0.0609358	0.0674649	0.00118953	0.762694	0.021747	0.0368692	0.0248636	0.150974	0.0016625	0.021747	2.08769e-189	0.474806	0.0462932	0.0450759	0.165091	0.116064	0.116961	0.0357098	0.000184187	4.03487e-05	2.71504e-05	0.000162703	0.000859046	0.000389064	4.17705e-24	0.0205829	0.0162863	0.000200533	2.27023e-05	3.90209e-05	5.52949e-05	3.25108e-05	0.000467829	0.000250352	9.80793e-05	2.32129e-05
52	PAT52	0.00448766	0.00606642	0.0118065	0.017082	0.0778619	4.61641e-10	0.00111852	0.839545	0.0188518	0.02165	0.0223606	0.0949439	0.00153026	0.0188518	5.03101e-81	0.0799713	0.190097	0.09743	0.140263	0.0828384	0.409376	2.55186e-05	2.27575e-06	0.000138499	0.000125784	0.000407321	0.000678084	0.000178299	0.00352587	0.0176967	0.000427398	0.000292618	2.03016e-07	4.64182e-05	0.000188962	6.1651e-05	0.000213677	0.000117338	1.5539e-08	0.000197634
53	PAT53	1.15497e-21	0.00216652	0.0117701	1.24715e-28	1.51207e-11	0.0732558	0.00100868	0.881201	0.0148069	0.0144485	0.0139366	0.0732558	0.0013429	1.20897e-48	0.0148069	0.175414	0.183246	2.79595e-06	0.139572	0.0860514	0.293304	0.122409	2.82315e-12	0.00014208	0.000104376	0.000123949	0.000558573	0.000413924	0.000211434	0.011712	0.00252504	0.000177193	2.04972e-05	7.40701e-05	0.000263969	0.000132242	0.000167351	8.24498e-05	4.10883e-11	9.0912e-05
54	PAT54	0.000943605	0.00400208	0.00962269	0.000196692	0.0560699	6.60823e-06	0.000944177	0.900072	0.0127441	0.014116	0.0145684	0.0562732	0.00128214	0.0127441	2.03981e-54	0.287839	0.0404822	0.168204	8.78047e-07	0.258071	0.203689	0.0417137	3.81526e-05	0.000131877	7.38611e-05	0.000331453	0.000483722	0.000223079	0.00239173	0.00873558	0.00298865	0.000177955	1.3416e-05	4.82518e-05	0.00021607	7.54341e-05	0.000184869	0.000100978	2.8371e-11	0.000127204
55	PAT55	1.80629e-41	0.00481005	0.0180185	2.29874e-61	0.0849814	0.0180566	0.00117377	0.826403	0.0222712	0.022667	0.0228285	0.103038	0.00161845	2.96165e-46	0.0222712	2.21671e-05	0.276675	0.0526888	0.274936	0.0875112	0.0914235	0.216743	9.42039e-09	0.000186842	0.000382755	0.000542431	0.000506414	6.51416e-31	0.00426647	0.0183979	2.59488e-06	0.000260043	2.68826e-07	0.000138515	0.000250796	0.000127454	0.000118555	1.13441e-08	5.62331e-05	0.000221889
56	PAT56	0.0622217	0.020593	1.51449e-13	0.0774524	0.0782454	0.102452	0.00134777	0.521083	0.0729564	0.0616838	0.0828147	0.25815	0.00196401	0.0430488	0.0299076	0.195042	0.00709568	0.0581598	1.02293e-09	0.210665	0.318763	0.210274	0.000355868	0.000772656	0.000194641	0.000245396	0.000395436	1.74915e-08	0.0268101	1.59192e-30	0.0348737	0.000124098	1.67133e-09	0.000129864	0.000117438	3.16937e-06	0.000330493	0.000354965	9.10272e-05	0.000196714
57	PAT57	0.000801559	0.00215174	0.00280504	8.17462e-06	2.75529e-05	0.0197079	0.000652368	0.961537	0.00560746	0.00584841	0.00575834	0.0197437	0.000852576	7.70298e-26	0.00560746	0.129518	0.100437	0.0655015	0.0644826	0.0808413	0.127421	0.431798	1.37549e-13	0.000171893	8.87815e-05	3.10091e-19	0.000118813	0.000473087	1.40827e-15	0.00284868	0.00299974	7.12974e-05	2.0022e-05	2.89961e-05	0.000246988	1.98061e-05	7.61538e-05	3.02935e-06	4.96985e-05	0.000136376
58	PAT58	0.0751887	5.46509e-62	0.0159883	0.0298981	0.094634	0.130197	0.00132917	0.538427	0.0438144	0.0685769	0.091177	0.25473	0.00194598	0.0438144	3.58609e-125	0.31131	0.108443	0.138191	2.31988e-08	0.018303	0.13949	0.284263	0.000780203	0.000176818	2.22376e-05	0.000373812	0.000479833	0.000113073	2.10071e-62	0.0366262	0.0319507	1.99806e-06	1.44151e-06	5.43276e-05	7.75348e-05	0.000307561	0.000386133	9.30393e-05	0.000264234	0.000142897
59	PAT59	0.00435429	0.000591158	0.0303391	3.07269e-13	0.0930141	0.0646537	0.00127408	0.730599	0.0294868	0.043941	0.0352845	0.157668	0.00174653	0.0294868	5.11023e-190	0.162708	0.248215	0.109678	0.0537642	7.77406e-05	0.260987	0.16457	0.000357499	7.29211e-05	0.000187202	2.0675e-10	0.000749889	0.000379021	0.00410841	0.0219721	0.0178604	0.000139244	3.07088e-05	2.31236e-05	0.000122346	2.03392e-18	0.000352627	8.73457e-05	0.000272719	0.000245969
60	PAT60	1.73943e-22	0.0071859	0.00661209	1.33155e-12	0.00402768	0.0739276	0.000969896	0.876513	0.0122678	0.0171758	0.013798	0.0779553	0.00132	1.50254e-125	0.0122678	0.251036	0.169777	9.1496e-05	0.216098	2.16024e-07	0.0859243	0.277072	0.000171647	8.66896e-05	4.66216e-05	1.35542e-08	0.00039842	0.00061661	1.66906e-20	0.00242989	0.014746	1.61877e-05	9.45142e-06	6.07882e-06	0.000252203	7.84431e-09	0.000231133	0.000103545	0.000199024	0.000152266
61	PAT61	1.36761e-10	0.000313936	0.0530604	0.109161	3.91986e-42	0.078614	0.00127448	0.669571	0.038175	0.0479972	0.0533743	0.187775	0.00183251	3.77431e-84	0.038175	0.144741	0.195357	0.0419706	0.000204046	0.0399537	0.313738	0.264035	0.000377064	0.000256515	0.000128438	1.14099e-13	0.00068638	0.000384116	1.42361e-11	0.0277907	0.0202065	8.89282e-09	3.0081e-05	5.06658e-05	0.000138412	0.000102399	0.000427984	0.000130093	0.000154268	0.000240564
62	PAT62	0.00306721	0.00596569	0.00539647	0.0537877	6.34496e-06	0.00737609	0.00102066	0.890947	0.0160786	0.0149764	0.0144294	0.0611702	0.00137827	0.0095474	0.00653123	5.50145e-05	0.0780126	0.0913664	0.144541	0.218298	0.289507	0.17822	1.16684e-14	0.000187048	0.000196755	7.63239e-05	0.000412485	0.000505654	0.00287328	0.00538628	0.00671683	0.000105857	3.38763e-05	8.86224e-05	0.000212812	2.72435e-13	0.000111177	0.000168659	7.8247e-06	0.000291834
63	PAT63	0.00274435	0.00773322	0.00381686	0.0357377	1.46814e-05	0.0401354	0.00100177	0.874896	0.0159481	0.0166093	0.0142944	0.0758878	0.00136291	0.00709143	0.00885665	0.12249	0.0270383	2.74443e-15	0.0992457	0.355506	0.278276	0.117445	0.000215094	0.000495489	2.42889e-05	0.00040487	7.26612e-06	0.000215901	0.00358617	5.01361e-05	0.012973	0.00014282	2.32688e-05	6.14049e-05	0.000233663	1.24467e-07	0.000122411	0.000208672	0.000141154	6.82515e-05
64	PAT64	0.00334194	0.00715335	0.00560158	0.0475685	4.20985e-15	0.0150189	0.000925059	0.887615	0.0170351	0.0145048	0.0160969	0.0625874	0.00123561	0.00807561	0.00895948	0.0871391	0.0400086	5.45766e-12	0.0349363	0.237753	0.294293	0.30587	6.79556e-12	0.000423942	4.02205e-05	3.23349e-12	0.000375978	0.000395465	0.00214891	0.0056667	0.00668922	9.65185e-05	2.00494e-05	5.84948e-05	0.000236312	4.64619e-15	0.000176899	0.000130531	9.81736e-05	0.000108082
65	PAT65	0.00247171	0.00348773	0.00735701	0.0130404	0.0298377	0.0309048	0.000976095	0.881813	0.0129513	0.0158332	0.0133165	0.0737828	0.0013275	0.0129513	5.05169e-79	0.181425	0.0679035	0.229324	0.357132	0.0534808	0.0584698	0.0522651	0.000241649	6.41891e-05	0.000104739	1.53393e-05	0.000313005	0.00058858	0.00246657	0.00652398	0.00684264	0.00015394	2.29727e-05	9.23256e-07	0.000196643	0.00010085	0.000112579	3.56633e-05	3.20234e-09	0.000352521
66	PAT66	0.00103565	0.012215	0.00937103	0.0359467	0.0311691	0.0582361	0.00116975	0.799389	0.023181	0.0266366	0.0226216	0.125352	0.00165043	3.57213e-15	0.023181	0.104039	2.86648e-09	0.0466038	0.137897	0.17151	0.407278	0.132673	0.000406693	0.000168006	0.000132552	2.64112e-09	0.000381615	0.000561558	8.68115e-08	6.28424e-05	0.0265736	0.000104528	1.05486e-05	5.74711e-07	0.000100743	5.16513e-05	0.000224516	0.000270687	0.000101199	0.000305297
67	PAT67	0.00395993	0.00759589	0.0061519	0.016511	0.0269728	8.15504e-05	0.00102764	0.897088	0.0138273	0.025416	0.0177077	0.0435654	0.00136805	0.0128573	0.000970012	0.0748008	0.0447957	0.160844	0.230197	0.138511	0.179812	0.171039	9.60359e-05	0.00010784	0.000105807	0.000160021	0.000272761	0.000625584	0.00478504	0.00909187	0.0115391	3.0465e-05	0.000507943	2.66542e-05	0.000111569	4.27416e-05	9.89411e-05	8.34293e-05	3.1319e-05	9.45749e-05
68	PAT68	1.92997e-18	0.00416253	0.0164132	0.00692658	0.0366732	0.0669739	0.00107797	0.822004	0.0220202	0.0222772	0.0205757	0.110574	0.0014712	3.09591e-103	0.0220202	0.345498	0.03376	0.111862	2.38135e-05	0.164991	0.155868	0.187997	8.52646e-05	0.000123683	4.43494e-08	0.000173216	0.000918887	0.000170109	0.000520705	0.0152995	0.00645701	0.000161444	1.00876e-05	4.85783e-05	0.000215419	8.81822e-05	0.000324152	0.000118335	1.1784e-07	0.00011165
69	PAT69	0.00583008	0.0111448	0.0114097	0.0432371	0.0424987	0.0532663	0.00122189	0.771483	0.0275424	0.030552	0.0283846	0.139002	0.00181364	0.0174407	0.0101017	0.104043	0.0322282	0.0577325	0.111618	0.194403	0.151411	0.348564	0.000422328	0.000491468	0.000257162	2.8292e-07	0.000349865	0.000292539	0.0189647	0.00230658	0.0092807	9.462e-10	2.50821e-05	0.000148098	0.000191385	0.000107275	0.000162864	9.7181e-05	0.000236431	0.000253571
70	PAT70	0.00175108	0.0141413	2.75709e-05	0.0384378	0.00118809	0.0386034	0.00107047	0.868008	0.0164817	0.0187887	0.0159199	0.0782293	0.0015018	0.00780212	0.00867959	0.107398	2.70902e-05	2.58795e-06	0.208727	0.260106	0.240789	0.18295	2.59631e-11	0.00055168	0.000103827	0.000138075	0.000209637	0.000498581	0.00264742	2.60906e-06	0.0161387	7.54272e-05	4.12418e-05	5.70067e-05	0.000267561	6.38509e-05	1.26383e-05	0.000436385	5.35109e-05	6.28477e-05
71	PAT71	6.85826e-25	0.0120017	0.00249826	0.0246173	4.2086e-06	0.0469347	0.00102544	0.879962	0.014328	0.0172339	0.0145	0.0715562	0.00139415	6.93049e-28	0.014328	0.185081	0.0207444	0.00232497	0.100549	0.0838635	0.476975	0.130462	6.90338e-05	3.78732e-05	0.000103571	3.66257e-11	0.000157857	0.00102582	0.000868943	2.02428e-10	0.0163649	0.000193603	1.33043e-05	2.28429e-09	0.000200588	4.9597e-05	0.000112669	0.000154149	0.000125683	0.000175846
72	PAT72	1.3191e-32	0.00874709	0.00637001	0.0139864	5.48188e-09	0.0637443	0.00105572	0.872735	0.0154105	0.0164835	0.0151171	0.0777307	0.0014679	1.25954e-26	0.0154105	0.334552	0.000936818	0.0794142	0.215159	0.0427571	3.21311e-05	0.32715	0.000416596	0.000345699	4.19288e-06	9.11347e-05	0.000292395	0.000317883	4.48035e-36	0.00559498	0.0108885	0.000104122	2.36841e-06	5.13306e-06	0.000320906	6.105e-11	0.000217336	8.9321e-05	0.000210772	0.000105762
73	PAT73	0.00438221	0.0673232	1.79597e-56	0.0697826	2.62101e-11	0.173643	0.00144676	0.56646	0.0475515	0.0671959	0.0717054	0.243425	0.00221458	4.32284e-36	0.0475515	0.225501	0.146108	1.41224e-07	0.0695071	0.0930974	0.300805	0.164981	0.00152114	0.000266524	0.00012871	3.75564e-18	1.68571e-05	0.000281347	4.36402e-17	0.0140353	0.0531606	0.000158518	5.75151e-05	5.68745e-05	0.000162845	7.73137e-05	0.000313975	0.000217139	0.000402529	5.06829e-08
74	PAT74	4.76483e-41	0.00848476	0.0136083	3.18023e-06	0.0526279	0.0784384	0.00114698	0.802322	0.0179834	0.0237874	0.0220931	0.13107	0.0015977	0.0179834	2.60749e-204	0.308211	0.310666	0.0190976	0.0822997	0.0347987	4.23492e-07	0.244926	0.000251478	3.16991e-08	1.45319e-09	0.000245465	0.000952817	0.000147904	2.6087e-29	0.0132723	0.0105151	0.000226407	4.08769e-05	3.59834e-05	0.000232902	0.000156817	0.000214255	1.11113e-05	0.000227103	1.52177e-06
