## Supplementary table 3 for "Bulk RNA sequencing deconvolution of pancreatic ductal adenocarcinoma identifies cancer-associated fibroblast subsets associated with survival and tumor microenvironment composition"

### Sheet: Sheet1
OldName	NewName	DrivingGenesOrPathways
B_Plasma_0	Immature/transitional B cells	CXCR4-, HLA-DR-, HLA-DQ-, CD19, IGHD
B_Plasma_1	Plasma Blasts	CXCR4, CD38, HLA-DR, HLA-DQ, IGHG1, IGHG2, IGHA1, IGHA2
B_Plasma_2	Plasma Cells	CD38, IGHG1, IGHG2, IGHA1, IGHA2, CD45-
CAFs_0	iCAFs	PDGFRA,IL6ST,COL14A,ZEB2,CXCL12,ACTA2-,TAGLN-,COL1A1-,COL1A2-
CAFs_1	myCAFs	LOXL2, MMP13,MMP14,ADAM12,ACTG2,FN1,ZEB2,HIF1A,PDGFRA-
CAFs_2	Desmoplastic CAFs	COL1A1,COL1A2, COL3A1.COL8A1,COL8A2.SPARC,FBN1
Endothelial_0	ENG- Endothelial Cells	COL4A1-, COL4A2-, A2M-, ENG-
Endothelial_1	ENG+ Endothelial Cells	COL4A1, COL4A2, A2M, ENG, ITGA5+
Epithelial_0	Basal, EMT High	Hallmark_EMT
Epithelial_1	Classical, Metabolically Active	Hallmark_TNF_Signaling
Epithelial_2	Basal, MYC signaling	Hallmark_MYC_Targets
Epithelial_3	Mixed, Interferon Signaling High	Hallmark_Interferon_Reponse, Hallmark_TGF_Signaling, - Hypoxia
Epithelial_4	Classical, EMT Low, KRAS High	-Hallmark_KRAS, -Hallmark_MTORC, -EMT
Epithelial_5	Classical, EMT Low	Hallmark_KRAS, -Hallmark_MTORC, -EMT
Epithelial_6	Mixed, Low Inflammation	-HallMark OxPhos
Mast_0	Tryptase High Mast Cells	TPSAB1, TPSB2
Mast_1	IL1RL1 High Mast Cells	KIT, IL1RL1, TPSAB1, CPA3
Mast_2	SLC18A2 High Mast Cells	SLC18A2, IL1RL1, HDC
Mast_3	RHEX High Mast Cells	RHEX, HDC
Mast_4	Tryptase Low Mast Cells	SLC18A2-, TPSAB1-, IL1RL1-
Mast_5	CD84/RGS13 High Mast Cells	CD84, RGS13
Myeloid_0	Monocyte derived Macrophages	MS4A7, ITGA4, AOAH, CLEC7A, CD14-
Myeloid_1	Inflammatory Granulocyte/Neutrophil	CXCL8, S100A8, S100A9, PGK1, GAPDH
Myeloid_2	Macrophage Immuneregulatory	C1QC, RGS1, CD4, APOE, MRC1, HLADQ, CD14
T_NK_0	Resident-like T cells	CXCR4-, MALAT1-, CD53-, IKZF1-, IRF1, RUNX3
T_NK_1	Activated CD8+ T cells	CD2, GZMA, GZMB, CD3E, CD8A, IL2RB, CD69, CD96, STAT4
T_NK_2	Innate-like T cells	KLRD1, GZMB, CD3G, CD3D, KLRB1, IFNG, CD8A low, CD4lower
T_NK_3	CD8+ memory cells	CD99, MALAT1, CD69, CD3G-, TRBC2-, NKG7-
T_NK_4	Suppressed/Exhausted-like T cells	RGS1, TNFAIP3, CXCR4, KLRB1-, GZMK-, TXNIP-
T_NK_5	Metabolically stressed Lymphocytes	STAT4-, GZMB-, GZMK-, MALAT1, MIF, BTF3, CD44, CD3E-
T_NK_6	Infiltrating CD8+ T cells	CD8A, IL7R, CD48, ITGB2, ITGA4, IKZF1, CCL5, KLRB1, CD53, CD2
T_NK_7	Tr1/Suppressive T cells	IL10RA, TIGIT, IL2RB, MALAT1, CD3G, CD4, CD8A-, KLRB1-, CD69-
T_NK_8	NK Cells	KLRD1, KLRB1, CLEC2D, CD3E-, CD4-, CD8-, IL7R-

### Sheet: Basal versus classical
		Epithelial_0	Epithelial_1	Epithelial_2	Epithelial_3	Epithelial_4	Epithelial_5	Epithelial_6
Classical	CLDN18+	-0.0269425	0.0421844	-0.0228201	-0.0081819	0.000705907	0.0155574	-0.0103732
	TFF1+	-0.0637028	0.0767749	-0.0727825	-0.0802191	0.0366359	0.0584928	-0.0110753
	GATA6+	-0.0047991	0.00347413	-0.00952316	-0.00523775	0.00386561	0.00631484	-0.000585406
Basal	MUC16+	0.0526648	-0.193177	0.198912	-0.159579	-0.0171463	0.00228594	0.0996173
	S100A2+	0.0336833	-0.00972551	0.0265808	0.00273561	-0.0161411	-0.0218222	0.000427222
	KRT17+	0.0589115	0.0154851	0.0433049	-0.00826017	-0.0163378	-0.0574303	-0.0139025
	KRT5+	0.0137202	-0.00861814	0.0152195	0.000741121	-0.00629014	-0.00722847	-0.00116341
	KRT14+	0.000411385	-0.000542198	0.00123385	0.000704619	-0.00023072	-0.000471011	-0.000321302
	p63+	0.00297383	-0.00241473	0.00723564	-0.00332785	-0.00113902	-0.00166287	0.00046121
		Basal	Classical	Basal	Mixed	Classical	Classical	Mixed
